# Meta-analysis of the autism gut microbiome identifies factors influencing study discrepancies and machine learning classification

**DOI:** 10.1101/2022.03.18.484910

**Authors:** Aries Chavira, Eric Hou-Jen Wang, Robert H. Mills

**Author notes:** **Corresponding Author:** Robert H. Mills, Precidiag Inc, 313 Pleasant Street, Watertown, MA 02472, USA.

## Abstract

Autism Spectrum Disorder (ASD) is a severe neurodevelopmental disorder and accumulating evidence has suggested that dysbiosis of the gut microbiome plays an essential role. However, a body of research has investigated the ASD gut microbiome without consensus as to whether or how the ASD microbiome differs from neurotypical children. Here, we evaluate the underlying factors leading to study discrepancies by performing a meta-analysis on reprocessed 16S ribosomal RNA gene amplicon (16S) sequencing data. We compile a total of 1,740 samples across 13 carefully selected published studies together with samples from the American Gut Project, and analyze the data in aggregate and from a per-study perspective. We observed increased *Bifidobacterium*, Actinobacteria, and *Prevotella* among ASD individuals across cohorts. We further identified associations to Desulfovibrionales, Deltaproteobacteria and *Prevotella* that were dependent upon which 16S variable regions were sequenced. Utilizing machine learning (ML), we obtained increased accuracy in ASD classification using data collected from certain territories, on younger subjects, on unrelated age-matched rather than related controls, on samples with increased sequencing depth and when accounting for sex differences. Our work provides compelling evidence that the gut microbiome is altered in ASD patients, and highlights novel factors that are important considerations for future studies.
