## Extended Data Table 1 for "Meta-analysis of the autism gut microbiome identifies factors influencing study discrepancies and machine learning classification"

### Sheet: Sheet1
First Author's Last Name	Year of Publication	Journal	Sample Size	Number of Autism Samples	Number of Control Samples	Number of Autism Samples Included in Analyses	Number of Control Samples Included in Analyses	Mean age of ASD and standard deviation	Mean age of controls and standard deviation	Percent of Male's in ASD Group	Percent of Male's in All Samples	Control Type	Age Range of Samples	Age Range of Patients Included in Analyses	Cohort Geographic Location	Sequencing Platform	16s Hypervariable Region	Rarefaction Depth
McDonald	2018	mSystems	524	262	262	262	262	8.8 ± 4.2		0.779	0.779	Age Sex Match	2 to 20	2 to 20	United States	Illumina HiSeq	V4	6000
Berding	2020	Front. Nutr. / Front. Neuroscience	52	22	30	22	30	4.4 ± 1.4	5.1 ± 1.8	0.681	0.615	Age Sex Match	2 to 8	2 to 8	United States	NA	V3V4	26868
Cao	2021	Frontiers in Neuroscience	86	45	41	45	41	6.1 ± 2.3	5.5 ± 1.3	0.899	0.814	Age Sex Match	2 to 19	2 to 10	China	Illumina HiSeq	V4	5837
Chen	2020	mSphere	246	76	170	76	47	4.0 ± 1.1	4.3 ± 0.8	0.803	0.829	Age Sex Match With Moms	2 to 8	2 to 8	China	Illumina MiSeq	V3V4	18417
Dan	2020	Gut Microbes	286	143	143	143	143	5.2 ± 2.0	4.9 ± 1.9	0.888	0.899	Age Sex Match	2 to 13	2 to 13	China	Illumina HiSeq	V4	26868
David	2021	mSystems	135	67	68	67	68	4.9 ± 1.7	4.6 ± 2.0	0.701	0.548	Sibling	1 to 8	1 to 8	United States	Illumina MiSeq	V4	5559
Huang	2021	Frontiers in Psychiatry	119	39	80	39	44	4.7 ± 1.1	5.1 ± 0.9	NA	NA	Age Sex Match With Moms	3 to 45	3 to 7	China	NA	V4	14075
Fouquier	2021	mSystems	78	36	42	36	42	7.1 ± 2.7	6.0 ± 1.5	0.944	0.667	Age Sex Match	2 to 12	2 to 12	United States	Illumina MiSeq	V4	20428
Kang	2017	Microbiome	142	87	48	18	20	11.1 ± 2.7	NA	0.833	NA	Age Sex Match	7 to 16	7 to 16	United States	Illumina MiSeq	V4	5636
Kong	2019	Nutrients	36	21	15	15	21	14.8 ± 3.7	11.3 ± 3.2	0.722	0.678	Sibling	7 to 62	7 to 21	United States	Illumina MiSeq	V3V4	18116
Liu	2019	Gut Microbes	50	30	20	30	20	NA	NA	NA	NA	Age Sex Match	NA	NA	China	Illumina MiSeq	V3V4	22613
Son	2015	Plos One	103	59	44	59	44	NA	NA	0.881	0.709	Sibling	NA	NA	United States	Illumina MiSeq	V1V2	49184
Zou	2020	Autism Research	86	48	48	48	48	5.0 ± 1.4	4.0 ± 0.0	0.792	0.721	Age Sex Match	2 to 7	2 to 7	China	Illumina MiSeq	V3V4	28246
Zurita	2019	Gut Microbes	50	22	28	48	28	8.6 ± 2.5	8.4 ± 2.6	0.955	0.94	Age Sex Match	5 to 13	5 to 13	Ecuador	Illumina MiSeq	V4	5802
